# Widespread attraction of marine bacteria to the macroalgae-derived polysaccharide fucoidan

**DOI:** 10.64898/2026.10.08.757582

**Authors:** Valerio Anelli, Jean-Baptiste Raina, Riccardo Foffi, Linda Biehler, Richard J. Henshaw, Blake Ushijima, Margot Bligh, Giovanni Stefano Ugolini, Sam Charlton, Milad Radiom, Natasha Blitvic, Raffaele Mezzenga, Andreas Sichert, Jan-Hendrik Hehemann, Johannes Keegstra, Roman Stocker

## Abstract

Fucoidan is the second most abundant polysaccharide in brown macroalgae, contributing up to 50% of the dissolved organic matter released daily from these algae into the ocean, substantially influencing the marine carbon cycle. Due to its complex chemical structure, fucoidan is highly resistant to microbial degradation and accumulates on the surface of macroalgae, where it contributes to regulating their microbiome. Here, we used a range of microfluidic assays to quantify the chemotactic and physiological responses of marine bacteria to fucoidan. Our results reveal that all the strains tested (14 out of 14) are attracted to fucoidan produced by two different species of brown macroalgae. Attraction occurred only at high fucoidan concentrations (0.1 to 1 mg/mL), such as those expected in the immediate vicinity of algal surfaces, whereas low concentrations elicited no response or modest chemorepulsion. Although fucoidan did not support bacterial growth under our experimental conditions, it did not impair the utilization of other carbon sources. Together, these findings suggest that fucoidan gradients can act as chemical cues guiding marine bacteria toward the nutrient-rich microenvironment of macroalgal surfaces, pointing to a potential ecological role of fucoidan in shaping macroalgal microbiota, bacterial behavior, and ultimately carbon cycling in the ocean.
