## Supplementary Data for the main manuscript for "Widespread attraction of marine bacteria to the macroalgae-derived polysaccharide fucoidan"

### Sheet: Fig.1A
FIG.1A Statistical test and p-values for bacterial chemotactic response towards fucoidan from "Fucus vesiculosus"
=== ANOVA per strain (log10) ===
strain	df_between	df_within	F	p_value
AS13	4	10	3.41619	0.0523748
AS80	4	14	102.335	3.36053e-10
AS81	4	15	96.2972	1.6539e-10
AS85	4	15	120.881	3.20466e-11
AS88	4	10	8.66602	0.00274584
ASV109	4	10	13.7102	0.000456212
ASV16	4	10	92.94	7.23792e-08
ASV39	4	10	117.038	2.35874e-08
ASV76	4	10	35.7332	6.78128e-06
Vibrio_anguillarum	4	15	9.90338	0.000397945
Vibrio_ciclytrophicus	4	14	4.31857	0.0175306
Vibrio_coralliilyticus	4	15	204.468	6.89939e-13
strain	comparison	condition	n_group	n_ctrl	mean_group_log10	mean_ctrl_log10	t_stat_dunnett	p_value_dunnett	p_value_adjusted_bh	stars_bh
AS80	0.001mg/ml vs ASW	0.001mg/ml	3	4	3.13028	3.59396	-5.87503	0.00023194	0.00255134	**
AS80	0.01mg/ml vs ASW	0.01mg/ml	4	4	3.48566	3.59396	-1.48222	0.416786	0.764107
AS80	0.1mg/ml vs ASW	0.1mg/ml	4	4	3.71999	3.59396	1.72477	0.294839	0.360359
AS80	1mg/ml vs ASW	1mg/ml	4	4	4.59304	3.59396	13.6728	1.19e-11	3.2725e-11	***
AS81	0.001mg/ml vs ASW	0.001mg/ml	4	4	3.79615	4.06653	-4.23767	0.00257157	0.0141436	*
AS81	0.01mg/ml vs ASW	0.01mg/ml	4	4	3.61895	4.06653	-7.01497	1.13e-05	0.0001243	***
AS81	0.1mg/ml vs ASW	0.1mg/ml	4	4	3.85315	4.06653	-3.34429	0.0150154	0.0599189
AS81	1mg/ml vs ASW	1mg/ml	4	4	4.75696	4.06653	10.821	2.14e-07	3.92333e-07	***
AS85	0.001mg/ml vs ASW	0.001mg/ml	4	4	3.55197	3.79903	-2.30766	0.108823	0.195905
AS85	0.01mg/ml vs ASW	0.01mg/ml	4	4	3.63185	3.79903	-1.56159	0.367306	0.764107
AS85	0.1mg/ml vs ASW	0.1mg/ml	4	4	3.54297	3.79903	-2.39177	0.0936099	0.205942
AS85	1mg/ml vs ASW	1mg/ml	4	4	5.47834	3.79903	15.6857	1.94e-14	1.067e-13	***
AS88	0.001mg/ml vs ASW	0.001mg/ml	3	3	3.86848	4.20304	-2.32452	0.124667	0.195905
AS88	0.01mg/ml vs ASW	0.01mg/ml	3	3	3.83191	4.20304	-2.5786	0.0830485	0.304511
AS88	0.1mg/ml vs ASW	0.1mg/ml	3	3	3.84227	4.20304	-2.5066	0.0932288	0.205942
AS88	1mg/ml vs ASW	1mg/ml	3	3	4.5104	4.20304	2.13543	0.167397	0.184137
ASV109	0.001mg/ml vs ASW	0.001mg/ml	3	3	3.94951	3.99368	-0.520656	0.955786	1
ASV109	0.01mg/ml vs ASW	0.01mg/ml	3	3	3.93029	3.99368	-0.747136	0.865713	0.999542
ASV109	0.1mg/ml vs ASW	0.1mg/ml	3	3	4.29745	3.99368	3.57999	0.0163415	0.0599189
ASV109	1mg/ml vs ASW	1mg/ml	3	3	4.41151	3.99368	4.92422	0.00196814	0.00270619	**
ASV16	0.001mg/ml vs ASW	0.001mg/ml	3	3	3.50626	3.77213	-2.8152	0.0566074	0.15567
ASV16	0.01mg/ml vs ASW	0.01mg/ml	3	3	3.47888	3.77213	-3.10508	0.0352066	0.193636
ASV16	0.1mg/ml vs ASW	0.1mg/ml	3	3	3.56958	3.77213	-2.1447	0.164995	0.302491
ASV16	1mg/ml vs ASW	1mg/ml	3	3	4.99821	3.77213	12.9827	1.79e-09	3.938e-09	***
ASV39	0.001mg/ml vs ASW	0.001mg/ml	3	3	3.90817	3.90651	0.0147601	1	1
ASV39	0.01mg/ml vs ASW	0.01mg/ml	3	3	3.88688	3.90651	-0.174094	0.999236	0.999542
ASV39	0.1mg/ml vs ASW	0.1mg/ml	3	3	3.99633	3.90651	0.796794	0.839683	0.923651
ASV39	1mg/ml vs ASW	1mg/ml	3	3	5.85043	3.90651	17.2442	9.17e-12	3.2725e-11	***
ASV76	0.001mg/ml vs ASW	0.001mg/ml	3	3	3.42775	3.47971	-0.311901	0.992843	1
ASV76	0.01mg/ml vs ASW	0.01mg/ml	3	3	3.79437	3.47971	1.88859	0.242491	0.66685
ASV76	0.1mg/ml vs ASW	0.1mg/ml	3	3	3.81174	3.47971	1.99287	0.207773	0.326501
ASV76	1mg/ml vs ASW	1mg/ml	3	3	5.1533	3.47971	10.045	8.72e-07	1.37029e-06	***
Vibrio_anguillarum	0.001mg/ml vs ASW	0.001mg/ml	4	4	3.49191	3.90791	-3.04855	0.0267572	0.0981098
Vibrio_anguillarum	0.01mg/ml vs ASW	0.01mg/ml	4	4	3.92905	3.90791	0.154888	0.999542	0.999542
Vibrio_anguillarum	0.1mg/ml vs ASW	0.1mg/ml	4	4	4.1421	3.90791	1.71617	0.292551	0.360359
Vibrio_anguillarum	1mg/ml vs ASW	1mg/ml	4	4	4.2963	3.90791	2.84618	0.0398966	0.0487625	*
Vibrio_ciclytrophicus	0.001mg/ml vs ASW	0.001mg/ml	4	4	3.57166	3.78315	-2.26278	0.122313	0.195905
Vibrio_ciclytrophicus	0.01mg/ml vs ASW	0.01mg/ml	3	4	3.85914	3.78315	0.752698	0.867018	0.999542
Vibrio_ciclytrophicus	0.1mg/ml vs ASW	0.1mg/ml	4	4	3.82064	3.78315	0.401098	0.98323	0.98323
Vibrio_ciclytrophicus	1mg/ml vs ASW	1mg/ml	4	4	3.94241	3.78315	1.70392	0.304105	0.304105
Vibrio_coralliilyticus	0.001mg/ml vs ASW	0.001mg/ml	4	4	3.96108	3.93287	0.30109	0.994005	1
Vibrio_coralliilyticus	0.01mg/ml vs ASW	0.01mg/ml	4	4	4.0423	3.93287	1.16804	0.60504	0.950778
Vibrio_coralliilyticus	0.1mg/ml vs ASW	0.1mg/ml	4	4	5.02953	3.93287	11.7058	3.82e-10	4.202e-09	****
Vibrio_coralliilyticus	1mg/ml vs ASW	1mg/ml	4	4	6.09705	3.93287	23.1006	0	0	****
Concentration	n_strains	mean_log10_IC	t_pvalue	Direction	Interpretation
1 mg/ml	12	0.981471	0.000528421	chemoattraction	significant overall chemoattraction
0.1 mg/ml	12	0.0797815	0.479981	chemoattraction	no significant overall response
0.01 mg/ml	12	-0.0858869	0.179586	chemorepulsion	no significant overall response
0.001 mg/ml	12	-0.210152	0.00176073	chemorepulsion	significant overall chemorepulsion

### Sheet: Fig.1B
FIG.1B Statistical test and p-values for bacterial chemotactic response towards fucoidan from "Laminaria hyperborea"
=== ANOVA per strain (log10) ===
strain	df_between	df_within	F	p_value
ASV109	4	15	125.314	2.46798e-11
ASV16	4	10	210.531	1.32241e-09
ASV39	4	10	192.712	2.04483e-09
ASV76	4	15	71.349	1.40549e-09
PseudocolwelliaAS88	4	15	232.902	2.64677e-13
Vibriociclytrophicus	4	15	283.743	6.16483e-14
Vibriocorallilytiicus	4	15	46.723	2.70561e-08
strain	comparison	condition	n_group	n_ctrl	mean_group_log10	mean_ctrl_log10	t_stat_dunnett	p_value_dunnett	p_value_adjusted_bh	stars_bh
ASV109	0.001mg vs ASW	0.001mg	4	4	3.48663	3.60117	-1.53739	0.380137	0.783047
ASV109	0.01mg vs ASW	0.01mg	4	4	3.77134	3.60117	2.28397	0.113745	0.199054
ASV109	0.1mg vs ASW	0.1mg	4	4	4.20539	3.60117	8.10992	1.54e-06	2.695e-06	***
ASV109	1mg vs ASW	1mg	4	4	4.93494	3.60117	17.9019	0	0	***
ASV16	0.001mg vs ASW	0.001mg	3	3	3.12334	3.33319	-1.68977	0.321942	0.783047
ASV16	0.01mg vs ASW	0.01mg	3	3	3.03402	3.33319	-2.40899	0.108964	0.199054
ASV16	0.1mg vs ASW	0.1mg	3	3	4.69153	3.33319	10.9374	6.81e-07	1.589e-06	***
ASV16	1mg vs ASW	1mg	3	3	5.96835	3.33319	21.2183	3.75e-14	5.25e-14	***
ASV39	0.001mg vs ASW	0.001mg	3	3	3.6734	3.42549	1.98616	0.209931	0.783047
ASV39	0.01mg vs ASW	0.01mg	3	3	4.0351	3.42549	4.88392	0.00223377	0.0156364	*
ASV39	0.1mg vs ASW	0.1mg	3	3	5.26909	3.42549	14.7702	9.08e-09	6.356e-08	***
ASV39	1mg vs ASW	1mg	3	3	6.33598	3.42549	23.3176	5.44e-15	9.52e-15	***
ASV76	0.001mg vs ASW	0.001mg	4	4	3.74686	3.70448	0.462287	0.971389	0.971389
ASV76	0.01mg vs ASW	0.01mg	4	4	3.9004	3.70448	2.13696	0.14723	0.206121
ASV76	0.1mg vs ASW	0.1mg	4	4	4.63963	3.70448	10.1997	1.98e-08	6.93e-08	***
ASV76	1mg vs ASW	1mg	4	4	4.88461	3.70448	12.8717	4.68e-12	5.46e-12	***
PseudocolwelliaAS88	0.001mg vs ASW	0.001mg	4	4	3.73609	3.82293	-1.41756	0.447455	0.783047
PseudocolwelliaAS88	0.01mg vs ASW	0.01mg	4	4	4.0343	3.82293	3.45048	0.0120921	0.0423224	*
PseudocolwelliaAS88	0.1mg vs ASW	0.1mg	4	4	4.25583	3.82293	7.06691	1.08e-05	1.512e-05	***
PseudocolwelliaAS88	1mg vs ASW	1mg	4	4	5.3703	3.82293	25.26	0	0	***
Vibriociclytrophicus	0.001mg vs ASW	0.001mg	4	4	3.0298	2.95583	1.07658	0.665732	0.78318
Vibriociclytrophicus	0.01mg vs ASW	0.01mg	4	4	2.9351	2.95583	-0.301652	0.993968	0.993968
Vibriociclytrophicus	0.1mg vs ASW	0.1mg	4	4	2.96577	2.95583	0.144775	0.999649	0.999649
Vibriociclytrophicus	1mg vs ASW	1mg	4	4	4.8001	2.95583	26.8388	0	0	***
Vibriocorallilytiicus	0.001mg vs ASW	0.001mg	4	4	3.86124	3.98704	-1.06825	0.671297	0.78318
Vibriocorallilytiicus	0.01mg vs ASW	0.01mg	4	4	3.91978	3.98704	-0.571114	0.941597	0.993968
Vibriocorallilytiicus	0.1mg vs ASW	0.1mg	4	4	4.21516	3.98704	1.93717	0.206057	0.2404
Vibriocorallilytiicus	1mg vs ASW	1mg	4	4	5.23262	3.98704	10.5773	4.3e-07	4.3e-07	***
Concentration	n_strains	mean_log10_IC	t_pvalue	Direction	Interpretation
1 mg/ml	7	1.8064	0.000477746	chemoattraction	significant overall chemoattraction
0.1 mg/ml	7	0.776884	0.0197766	chemoattraction	significant overall chemoattraction
0.01 mg/ml	7	0.108902	0.348687	chemoattraction	no significant overall response
0.001 mg/ml	7	-0.00878225	0.896785	chemorepulsion	no significant overall response

### Sheet: Fig.2A
FIG.2A Statistical test and p-values for YB1 WT and ΔCheA chemotactic response towards AEX-purified fucoidan from "Fucus vesiculosus"
YB1 WT										YB1 ΔCheA
										ANOVA not significant (p >= 0.050), skipping Dunnett’s test.
=== One-way ANOVA ===										=== One-way ANOVA ===
sum_sq df F PR(>F)										sum_sq df F PR(>F)
C(ID) 15.425666 4.0 28.197499 8.014806e-07										C(ID) 0.217703 4.0 0.978062 0.461654
Residual 2.051467 15.0 NaN NaN										Residual 0.556464 10.0 NaN NaN
=== Dunnett’s Test Results ===
Compound statistic p-value
0 0.001mg/ml 6.274474 6.179704e-05
1 0.01mg/ml 5.296092 3.688513e-04
2 0.1mg/ml 8.022757 1.435891e-06
3 1mg/ml 9.971216 7.187404e-07

### Sheet: Fig.2B
FIG.2B Statistical test and p-values for Pseudoalteromonas ASV16 chemotactic response towards AEX-purified fucoidan from "Fucus vesiculosus" in solution with (ASW) and without ions (MilliQ)
=== One-way ANOVA ===
sum_sq df F PR(>F)
C(ID) 1.071761e+11 3.0 137.569292 1.473929e-09
Residual 3.116279e+09 12.0 NaN NaN
ANOVA significant (p < 0.050), proceeding with Dunnett’s test...
=== Dunnett’s Test Results ===
Compound statistic p-value
0 Fucoidan_1mg_milliQ 14.604054 6.670098e-11
1 Fucoidan_0.001mg_milliQ 0.044976 9.999308e-01
2 Fucoidan_1mg_ASW 14.164166 2.740996e-11
3 SW+KCl 0.167252 9.993462e-01

### Sheet: Fig.4B
Fig.4B: Statistical test and p-values for the bacterial strains O.D max values with oligo alginate and fucoidan compared to oligo alginate only
ZF270				AS88
	Variable 1	Variable 2		\	Variable 1	Variable 2
Mean	0.45375	0.452		Mean	0.1345	0.143
Variance	0.00128492	0.00280133		Variance	4.56667e-05	0.000239333
Observations	4	4		Observations	4	4
Pooled Variance	0.00204312			Pooled Variance	0.0001425
Hypothesized Mean Difference	0			Hypothesized Mean Difference	0
df	6			df	6
t Stat	0.0547527			t Stat	-1.00699
P(T<=t) one-tail	0.479057			P(T<=t) one-tail	0.176404
t Critical one-tail	1.94318			t Critical one-tail	1.94318
P(T<=t) two-tail	0.958113			P(T<=t) two-tail	0.352808
t Critical two-tail	2.44691			t Critical two-tail	2.44691
t-Test: Two-Sample Assuming Equal Variances				t-Test: Two-Sample Assuming Equal Variances
ASV16				YB1
	Variable 1	Variable 2			Variable 1	Variable 2
Mean	0.28625	0.2945		Mean	0.09775	0.010625
Variance	0.000205583	0.000503		Variance	2.5e-07	9.16667e-09
Observations	4	4		Observations	4	4
Pooled Variance	0.000354292			Pooled Variance	1.29583e-07
Hypothesized Mean Difference	0			Hypothesized Mean Difference	0
df	6			df	6
t Stat	-0.619853			t Stat	342.281
P(T<=t) one-tail	0.279073			P(T<=t) one-tail	2.09853e-14
t Critical one-tail	1.94318			t Critical one-tail	1.94318
P(T<=t) two-tail	0.558145			P(T<=t) two-tail	4.19707e-14
t Critical two-tail	2.44691			t Critical two-tail	2.44691

### Sheet: Fig.4C
Fig.4C: Statistical test and p-values for the bacterial strains O.D max values with GlucNAc and fucoidan compared to GlucNAc only
t-Test: Two-Sample Assuming Equal Variances				t-Test: Two-Sample Assuming Equal Variances
ZF270				AS88
	Variable 1	Variable 2			Variable 1	Variable 2
Mean	0.45375	0.452		Mean	0.49225	0.113
Variance	0.00128492	0.00280133		Variance	0.642953	0.000144667
Observations	4	4		Observations	4	4
Pooled Variance	0.00204312			Pooled Variance	0.321549
Hypothesized Mean Difference	0			Hypothesized Mean Difference	0
df	6			df	6
t Stat	0.0547527			t Stat	0.945839
P(T<=t) one-tail	0.479057			P(T<=t) one-tail	0.0190373
t Critical one-tail	1.94318			t Critical one-tail	1.94318
P(T<=t) two-tail	0.958113			P(T<=t) two-tail	0.0380747
t Critical two-tail	2.44691			t Critical two-tail	2.44691
t-Test: Two-Sample Assuming Equal Variances				t-Test: Two-Sample Assuming Equal Variances
ASV16				YB1
	Variable 1	Variable 2			Variable 1	Variable 2
Mean	0.91025	0.85125		Mean	1.6815	1.67575
Variance	0.0117563	0.0120836		Variance	0.009483	0.00766492
Observations	4	4		Observations	4	4
Pooled Variance	0.0119199			Pooled Variance	0.00857396
Hypothesized Mean Difference	0			Hypothesized Mean Difference	0
df	6			df	6
t Stat	0.764241			t Stat	0.0878197
P(T<=t) one-tail	0.236848			P(T<=t) one-tail	0.466439
t Critical one-tail	1.94318			t Critical one-tail	1.94318
P(T<=t) two-tail	0.473697			P(T<=t) two-tail	0.932878
t Critical two-tail	2.44691			t Critical two-tail	2.44691
