## Supplementary Data for the supplementary information for "Widespread attraction of marine bacteria to the macroalgae-derived polysaccharide fucoidan"

### Sheet: S1
Fig.S1: Statistical test and p-values for bacterial chemotactic response towards AEX-purified Fucoidan from "Fucus vesiculosus"
	=== ANOVA per strain (log10) ===
	strain	df_between	df_within	F	p_value
	AS13	4	15	17.4404	1.64013e-05
	AS85	4	15	28.87	6.87183e-07
	AS88	4	15	158.326	4.49573e-12
	ASV16	4	15	37.071	1.30711e-07
	ASV39	4	15	17.5382	1.58577e-05
	YB1	4	15	28.1975	8.01481e-07
	strain	comparison	condition	n_group	n_ctrl	mean_group_log10	mean_ctrl_log10	t_stat_dunnett	p_value_dunnett	p_value_adjusted_bh	stars_bh
	AS13	0.001mg vs ASW	0.001mg	4	4	3.33266	3.53558	-1.85448	0.235689	0.314962
	AS13	0.01mg vs ASW	0.01mg	4	4	3.33336	3.53558	-1.84814	0.238172	0.350054
	AS13	0.1mg vs ASW	0.1mg	4	4	3.5606	3.53558	0.228663	0.997906	0.999827
	AS13	1mg vs ASW	1mg	4	4	4.12157	3.53558	5.35554	0.000355049	0.000355049	***
	AS85	0.001mg vs ASW	0.001mg	4	4	3.39212	3.52371	-1.27947	0.532383	0.532383
	AS85	0.01mg vs ASW	0.01mg	4	4	3.26881	3.52371	-2.47836	0.0799398	0.15988
	AS85	0.1mg vs ASW	0.1mg	4	4	3.51126	3.52371	-0.121058	0.999827	0.999827
	AS85	1mg vs ASW	1mg	4	4	4.26666	3.52371	7.22384	7.52e-06	1.128e-05	***
	AS88	0.001mg vs ASW	0.001mg	4	4	2.949	3.3734	-5.46971	0.000207147	0.000621441	***
	AS88	0.01mg vs ASW	0.01mg	4	4	3.34596	3.3734	-0.353678	0.989083	0.989083
	AS88	0.1mg vs ASW	0.1mg	4	4	3.47344	3.3734	1.28938	0.52614	0.999827
	AS88	1mg vs ASW	1mg	4	4	4.76295	3.3734	17.9088	3.44e-15	2.064e-14	***
	ASV16	0.001mg vs ASW	0.001mg	4	4	3.23506	3.48957	-1.91621	0.21332	0.314962
	ASV16	0.01mg vs ASW	0.01mg	4	4	3.26138	3.48957	-1.71803	0.291712	0.350054
	ASV16	0.1mg vs ASW	0.1mg	4	4	3.39628	3.48957	-0.702332	0.88867	0.999827
	ASV16	1mg vs ASW	1mg	4	4	4.60321	3.48957	8.38467	5.48e-07	1.096e-06	***
	ASV39	0.001mg vs ASW	0.001mg	4	4	2.90979	3.08433	-1.78652	0.262468	0.314962
	ASV39	0.01mg vs ASW	0.01mg	4	4	3.3529	3.08433	2.74909	0.0479282	0.143785
	ASV39	0.1mg vs ASW	0.1mg	4	4	3.21415	3.08433	1.32883	0.501298	0.999827
	ASV39	1mg vs ASW	1mg	4	4	3.67399	3.08433	6.0357	8.92e-05	0.00010704	***
	YB1	0.001mg vs ASW	0.001mg	4	4	3.97902	3.26644	6.27447	4.09e-05	0.0002454	***
	YB1	0.01mg vs ASW	0.01mg	4	4	3.86791	3.26644	5.29609	0.000297607	0.00178564	**
	YB1	0.1mg vs ASW	0.1mg	4	4	4.17757	3.26644	8.02276	1.32e-06	7.92e-06	***
	YB1	1mg vs ASW	1mg	4	4	4.39885	3.26644	9.97122	6.15e-08	1.845e-07	***
Concentration	n_strains	mean_log10_IC	t_pvalue	Direction	Interpretation
1 mg/ml	6	0.915752	0.00121703	chemoattraction	significant overall chemoattraction
0.1 mg/ml	6	0.193715	0.279158	chemoattraction	no significant overall response
0.01 mg/ml	6	0.0389104	0.791551	chemoattraction	no significant overall response
0.001 mg/ml	6	-0.0781203	0.649962	chemorepulsion	no significant overall response

### Sheet: S2A
Fig.S2A: statistical test and p-values for Rheometer measurements of shear viscosity of Fucoidan solutions from "Fucus vesiculosus"
t-Test: Two-Sample						t-Test: Two-Sample						t-Test: Two-Sample
ASW vs 0.1mg/ml						ASW vs 1mg/ml						ASW vs 10mg/ml
	Variable 1	Variable 2					Variable 1	Variable 2					Variable 1	Variable 2
Mean	0.065521	0.0433409				Mean	0.373503	0.403954				Mean	0.373503	0.419117
Variance	0.0180082	0.00769541				Variance	0.626255	0.709207				Variance	0.626255	0.803724
Observations	21	21				Observations	26	26				Observations	26	26
Hypothesized Mean Difference	0					Hypothesized Mean Difference	0					Hypothesized Mean Difference	0
df	34					df	50					df	49
t Stat	0.633982					t Stat	-0.134359					t Stat	-0.1945
P(T<=t) one-tail	0.265168					P(T<=t) one-tail	0.446829					P(T<=t) one-tail	0.423294
t Critical one-tail	1.69092					t Critical one-tail	1.67591					t Critical one-tail	1.67655
P(T<=t) two-tail	0.530335					P(T<=t) two-tail	0.893658					P(T<=t) two-tail	0.846589
t Critical two-tail	2.03224					t Critical two-tail	2.00856					t Critical two-tail	2.00958

### Sheet: S9A
Fig.S9A: statistical test and p-values for Live-dead assay in microfludics chambers for Pseudoalteromonas ASV16 exposed to Fucoidan solutions from "Fucus vesiculosus"
	T-Test: Two-Sample
	ASW vs Fucoidan
		Variable 1	Variable 2
	Mean	12.1615	9.28777
	Variance	52.0102	4.49346
	Observations	10	9
	Hypothesized Mean Difference	0
	df	11
	t Stat	1.20365
	P(T<=t) one-tail	0.126993
	t Critical one-tail	1.79588
	P(T<=t) two-tail	0.253987
	t Critical two-tail	2.20099

### Sheet: S9B
Fig.S9B: statistical test and p-values for Live-dead assay in bulk for Pseudoalteromonas ASV16 exposed to Fucoidan solutions from "Fucus vesiculosus"
Fucoidan 1mg/ml VS ASW
t-Test: Two-Sample					t-Test: Two-Sample					t-Test: Two-Sample					t-Test: Two-Sample					t-Test: Two-Sample
T1: Fucoidan 1mg/ml vs ASW					T2: Fucoidan 1mg/ml vs ASW					T4: Fucoidan 1mg/ml vs ASW					T8: Fucoidan 1mg/ml vs ASW					T24: Fucoidan 1mg/ml vs ASW
	Variable 1	Variable 2				Variable 1	Variable 2				Variable 1	Variable 2				Variable 1	Variable 2				Variable 1	Variable 2
Mean	13.4882	8.56571			Mean	15.4051	3.39678			Mean	6.22994	2.01114			Mean	6.71384	1.53983			Mean	3.48229	0.692435
Variance	1.63323	36.317			Variance	0	0.027011			Variance	0	0.147186			Variance	0	0.0134798			Variance	2.95823e-31	0.0144759
Observations	4	4			Observations	2	2			Observations	3	3			Observations	3	3			Observations	3	3
Hypothesized Mean Difference	0				Hypothesized Mean Difference	0				Hypothesized Mean Difference	0				Hypothesized Mean Difference	0				Hypothesized Mean Difference	0
df	3				df	1				df	2				df	2				df	2
t Stat	1.5981				t Stat	103.33				t Stat	19.0465				t Stat	77.1871				t Stat	40.1625
P(T<=t) one-tail	0.104156				P(T<=t) one-tail	0.00308041				P(T<=t) one-tail	0.00137261				P(T<=t) one-tail	8.39017e-05				P(T<=t) one-tail	0.000309689
t Critical one-tail	2.35336				t Critical one-tail	6.31375				t Critical one-tail	2.91999				t Critical one-tail	2.91999				t Critical one-tail	2.91999
P(T<=t) two-tail	0.208312				P(T<=t) two-tail	0.00616082				P(T<=t) two-tail	0.00274521				P(T<=t) two-tail	0.000167803				P(T<=t) two-tail	0.000619378
t Critical two-tail	3.18245				t Critical two-tail	12.7062				t Critical two-tail	4.30265				t Critical two-tail	4.30265				t Critical two-tail	4.30265
Fucoidan 0.001mg/ml VS ASW
t-Test: Two-Sample					t-Test: Two-Sample					t-Test: Two-Sample					t-Test: Two-Sample					t-Test: Two-Sample
T1: Fucoidan 0.001mg/ml vs ASW					T2: Fucoidan 0.001mg/ml vs ASW					T4: Fucoidan 0.001mg/ml vs ASW					T8: Fucoidan 0.001mg/ml vs ASW					T24: Fucoidan 0.001mg/ml vs ASW
	Variable 1	Variable 2				Variable 1	Variable 2				Variable 1	Variable 2				Variable 1	Variable 2				Variable 1	Variable 2
Mean	13.4882	10.5183			Mean	15.4051	7.42664			Mean	6.22994	6.10026			Mean	6.71384	5.01827			Mean	3.48229	5.00549
Variance	1.63323	5.34589			Variance	0	4.33693			Variance	0	0.435425			Variance	0	0.23878			Variance	2.95823e-31	1.00214
Observations	4	4			Observations	2	2			Observations	3	3			Observations	3	3			Observations	3	3
Hypothesized Mean Difference	0				Hypothesized Mean Difference	0				Hypothesized Mean Difference	0				Hypothesized Mean Difference	0				Hypothesized Mean Difference	0
df	5				df	1				df	2				df	2				df	2
t Stat	2.24835				t Stat	5.41806				t Stat	0.340391				t Stat	6.01004				t Stat	-2.63544
P(T<=t) one-tail	0.0372153				P(T<=t) one-tail	0.058096				P(T<=t) one-tail	0.382995				P(T<=t) one-tail	0.013293				P(T<=t) one-tail	0.0594252
t Critical one-tail	2.01505				t Critical one-tail	6.31375				t Critical one-tail	2.91999				t Critical one-tail	2.91999				t Critical one-tail	2.91999
P(T<=t) two-tail	0.0744305				P(T<=t) two-tail	0.116192				P(T<=t) two-tail	0.76599				P(T<=t) two-tail	0.0265859				P(T<=t) two-tail	0.11885
t Critical two-tail	2.57058				t Critical two-tail	12.7062				t Critical two-tail	4.30265				t Critical two-tail	4.30265				t Critical two-tail	4.30265
